# Proteomic analysis of extracellular vesicles released from endothelial cells *in vitro* reveals increased levels of E-selectin and dual specificity phosphatase 7 as a potential marker of TNFα-mediated apoptosis

**DOI:** 10.64898/2026.01.30.702474

**Authors:** Mary E W Collier, Thong Huy Cao, Paulene A Quinn, Jatinderpal K Sandhu, Donald J L Jones, Alison H Goodall

## Abstract

Proteins can be actively packaged into extracellular vesicles (EVs) through mechanisms dependent on the stimulus that activated the cells. Identifying proteins released in endothelial EVs in response to stimuli relevant to cardiovascular disease (CVD) may therefore reveal potential biomarkers that provide information about the vascular endothelium. This study aimed to identify differentially expressed proteins in EVs released from human umbilical vein endothelial cells (HUVEC) in response to stimuli relevant to vascular endothelium activation. HUVEC were stimulated with TNFα (10 ng/mL) or oxLDL (10 µg/mL). Apoptosis was assessed using a flow cytometric DNA fragmentation protocol and caspase-3/7 activity assay. Size distributions of EVs were examined by nanoparticle tracking analysis. Isolated EVs were examined using tandem liquid-chromatography-mass spectrometry (LC-MS/MS). While treatment of HUVECs with TNFα or oxLDL resulted in non-significant elevations in levels of EVs, only TNFα increased apoptosis. Mass spectrometry quantified 1355 proteins and revealed significant differences in the proteome of EVs from TNFα-treated HUVEC compared to EVs from oxLDL-treated or untreated cells. Several candidate biomarkers were significantly and differentially expressed in response to TNFα, including E-selectin and dual specificity phosphatase 7. This study further associated E-selectin on endothelial-derived EVs with endothelial apoptosis and may offer a biomarker of endothelial damage in patients with CVD.
