## Supplemental Data File 2 for "Proteomic analysis of extracellular vesicles released from endothelial cells *in vitro* reveals increased levels of E-selectin and dual specificity phosphatase 7 as a potential marker of TNFα-mediated apoptosis"

### Sheet: Sheet1
Supplemental Data File 2. LUT file
	Bin number	Collision Energy (v)
	1	0
	2	0.502513
	3	1.00503
	4	1.50754
	5	2.01005
	6	2.51256
	7	3.01507
	8	3.51759
	9	4.0201
	10	4.52261
	11	5.02513
	12	5.52764
	13	6.03015
	14	6.53266
	15	7.03518
	16	7.53769
	17	8.0402
	18	8.54271
	19	9.04523
	20	9.54774
	21	10.0503
	22	10.5528
	23	11.0553
	24	11.5578
	25	12.0603
	26	12.5628
	27	13.0653
	28	13.5678
	29	14.0704
	30	14.5729
	31	15.0754
	32	15.5779
	33	16.0804
	34	16.5829
	35	17.0854
	36	17.5879
	37	18.0905
	38	18.593
	39	19.0955
	40	19.598
	41	20.1005
	42	20.603
	43	21.1055
	44	21.608
	45	22.1106
	46	22.6131
	47	23.1156
	48	23.6181
	49	24.1206
	50	24.6231
	51	25.1256
	52	25.6281
	53	26.1307
	54	26.6332
	55	27.1357
	56	27.6382
	57	28.1407
	58	28.6432
	59	29.1457
	60	29.6482
	61	30.1508
	62	30.6533
	63	31.1558
	64	31.6583
	65	32.1608
	66	32.6633
	67	33.1658
	68	33.6683
	69	34.1709
	70	34.6734
	71	35.1759
	72	35.6784
	73	36.1809
	74	36.6834
	75	37.1859
	76	37.6884
	77	38.191
	78	38.6935
	79	39.196
	80	39.6985
	81	40.201
	82	40.7035
	83	41.206
	84	41.7085
	85	42.2111
	86	42.7136
	87	43.2161
	88	43.7186
	89	44.2211
	90	44.7236
	91	45.2261
	92	45.7286
	93	46.2312
	94	46.7337
	95	47.2362
	96	47.7387
	97	48.2412
	98	48.7437
	99	49.2462
	100	49.7487
	101	50.2513
	102	50.7538
	103	51.2563
	104	51.7588
	105	52.2613
	106	52.7638
	107	53.2663
	108	53.7688
	109	54.2714
	110	54.7739
	111	55.2764
	112	55.7789
	113	56.2814
	114	56.7839
	115	57.2864
	116	57.7889
	117	58.2915
	118	58.794
	119	59.2965
	120	59.799
	121	60.3015
	122	60.804
	123	61.3065
	124	61.809
	125	62.3116
	126	62.8141
	127	63.3166
	128	63.8191
	129	64.3216
	130	64.8241
	131	65.3266
	132	65.8291
	133	66.3317
	134	66.8342
	135	67.3367
	136	67.8392
	137	68.3417
	138	68.8442
	139	69.3467
	140	69.8492
	141	70.3518
	142	70.8543
	143	71.3568
	144	71.8593
	145	72.3618
	146	72.8643
	147	73.3668
	148	73.8693
	149	74.3719
	150	74.8744
	151	75.3769
	152	75.8794
	153	76.3819
	154	76.8844
	155	77.3869
	156	77.8894
	157	78.392
	158	78.8945
	159	79.397
	160	79.8995
	161	80.402
	162	80.9045
	163	81.407
	164	81.9095
	165	82.4121
	166	82.9146
	167	83.4171
	168	83.9196
	169	84.4221
	170	84.9246
	171	85.4271
	172	85.9296
	173	86.4322
	174	86.9347
	175	87.4372
	176	87.9397
	177	88.4422
	178	88.9447
	179	89.4472
	180	89.9497
	181	90.4523
	182	90.9548
	183	91.4573
	184	91.9598
	185	92.4623
	186	92.9648
	187	93.4673
	188	93.9698
	189	94.4724
	190	94.9749
	191	95.4774
	192	95.9799
	193	96.4824
	194	96.9849
	195	97.4874
	196	97.9899
	197	98.4925
	198	98.995
	199	99.4975
	200	100
